# Identifying target sites for placental therapeutics through the comparison of normal term pregnancies and intrauterine growth restricted proteomes

**DOI:** 10.1101/2021.12.15.472796

**Authors:** A. Bowman, H. Brockway, H. Jones

## Abstract

A variety of pathologies, including intrauterine growth restriction (IUGR), have been linked to placental insufficiencies as important causal factors, however, little has been done to develop therapeutics that may improve placental development, structure and function. The placenta offers the opportunity to manipulate the in-utero environment without directly intervening with the fetus, accessible from the maternal circulation, a vital but temporary organ, the placenta is no longer required after birth. Developing therapeutics must involve multiple aspects of targeting and safety to ensure no off-target impact on the pregnant person or fetus as well as enhance efficiency of delivery. In addition to our studies on nanoparticle delivery to the placenta [1] we are developing targeting strategies to allow peripheral delivery via the maternal circulation. In this study we have performed the isolation of the microvillous membrane from human placental syncytiotrophoblast (the targeting cell) and via proteomic analysis identified potential targeting moieties, we have then compared this to publicly available data from pregnancies complicated by fetal growth restriction to ensure that we do not identify targets which would be reduced in FGR, resulting in less efficient targeting.

**Highlights:**

- Proteomic analysis detected key genes, proteins, and pathways present in the syncytiotrophoblast membrane of normal placentas.
- Specific membrane proteins identified show promise for future characterization of placental pathologies, such as IUGR.
- Proteomes of normal and diseased placentas require further study to better understand the etiology of certain conditions.
