## Supplemental Table 1 for "Identifying target sites for placental therapeutics through the comparison of normal term pregnancies and intrauterine growth restricted proteomes": S1 Table. Complete identification of proteins in normal term placentas. (1).xlsx

### Sheet: Sort 3 Page 2
Protein ID (uniprotKB ID)	protein name	average coverage (n=3) (UC placentas)	Gene Name	Ensembl ID	Chromosome location	expression data est RPKM (magee placentas)
P69892	HBG2	92.52	HBG2	ENSG00000196565	11p15.4	184.058
P68871	HBB	91.6133	HBB	ENSG00000244734	11p15.4	383.723
P69905	HBA	80.5167	HBA1	ENSG00000206172	16p13.3	191.948
P08758	ANXA5	77.7067	ANXA5	ENSG00000164111	4q27	83.3297
P31949	S10AB	76.8267	S100A11	ENSG00000163191	1q21.3	73.0396
P04083	ANXA1	75.53	ANXA1	ENSG00000135046	9q21.13	225.077
P60709	ACTB	74.4867	ACTB	ENSG00000075624	7p22.1	213.562
P07355	ANXA2	73.75	ANXA2	ENSG00000182718	15q22.2	18.0139
P02768	ALBU	67.87	ALB	ENSG00000163631	4q13.3	0.0219782
P04792	HSPB1	66.9933	HSPB1	ENSG00000106211	7q11.23	94.1605
O95833	CLIC3	65.82	CLIC3	ENSG00000169583	9q34.3	39.6204
P37802	TAGL2	64.6567	TAGLN2	ENSG00000158710	1q23.2	55.0575
P09525	ANXA4	63.5333	ANXA4	ENSG00000196975	2p13.3	16.7125
O43707	ACTN4	63.2267	ACTN4	ENSG00000130402	19q13.2	32.6998
P08133	ANXA6	61.4667	ANXA6	ENSG00000197043	5q33.1	28.2276
P23528	COF1	61.2467	CFL1	ENSG00000172757	11q13.1	18.004
P25815	S100P	60.3533	S100P	ENSG00000163993	4p16.1	332.588
P05187	PPB1	59.6867	ALPP	ENSG00000163283	2q37.1	380.259
P0DML3	CSH2	58.3733	CSH2	ENSG00000213218	17q23.3	9176.97	expected to be well expressed in term placentas.
P84077	ARF1	57.2733	ARF1	ENSG00000143761	1q42.13	62.5441
P60660	MYL6	52.76	MYL6	ENSG00000092841	12q13.2	32.9816
Q9Y696	CLIC4	51.91	CLIC4	ENSG00000169504	1p36.11	161.698
P60174	TPIS	51.5167	TPI1	ENSG00000111669	12p13.31	42.228
P80365	DHI2	51.03	HSD11B2	ENSG00000176387	16q22.1	39.4371
P02787	TRFE	50.86	TF	ENSG00000091513	3q22.1	0.033587
P30101	PDIA3	50.6267	PDIA3	ENSG00000167004	15q15.3	42.3221
P07237	PDIA1	50.59	P4HB	ENSG00000185624	17q25.3	48.3916
P30041	PRDX6	49.7033	PRDX6	ENSG00000117592	1q25.1	48.8218
P63104	1433Z	49.3867	YWHAZ	ENSG00000164924	8q22.3	64.0243
P14060	3BHS1	49.33	HSD3B1	ENSG00000203857	1p12	508.015
P09211	GSTP1	48.73	GSTP1	ENSG00000084207	11q13.2	64.0044
P04899	GNAI2	47.3233	GNAI2	ENSG00000114353	3p21.31	15.0198
Q00610	CLH1	45.51	CLTC	ENSG00000141367	17q23.1	54.0625
P23284	PPIB	44.2933	PPIB	ENSG00000166794	15q22.31	28.8389
P62249	RS16	43.8367	RPS16	ENSG00000105193	19q13.2	6.45374
P67936	TPM4	43.4133	TPM4	ENSG00000167460	19p13.12	37.6406
P21397	AOFA	42.8833	MAOA	ENSG00000189221	Xp11.3	81.2047
P21980	TGM2	42.7467	TGM2	ENSG00000198959	20q11.23	243.184
P62258	1433E	42.6133	YWHAE	ENSG00000108953	17p13.3	16.3212
P60953	CDC42	42.41	CDC42	ENSG00000070831	1p36.12	61.0191
P07737	PROF1	42.1433	PFN1	ENSG00000108518	17p13.2	47.0983
Q9Y6Q1	CAN6	42.0167	CAPN6	ENSG00000077274	Xq23	215.931
Q06830	PRDX1	41.88	PRDX1	ENSG00000117450	1p34.1	38.3596
P21796	VDAC1	41.8133	VDAC1	ENSG00000213585	5q31.1	28.4558
P14061	DHB1	41.67	HSD17B1	ENSG00000108786	17q21.2	56.219
P11511	CP19A	41.55	CYP19A1	ENSG00000137869	15q21.2	1188.47	expected to be well expressed in term placentas.
P27797	CALR	41.49	CALR	ENSG00000179218	19p13.13	121.558
P15311	EZRI	41.41	EZR	ENSG00000092820	6q25.3	273.77
P05141	ADT2	41.2767	SLC25A5	ENSG00000005022	Xq24	33.9525
P80723	BASP1	41.1167	BASP1	ENSG00000176788	5p15.1	41.4759
Q9H0U4	RAB1B	40.9633	RAB1B	ENSG00000174903	11q13.2	19.5516
P63096	GNAI1	40.7733	GNAI1	ENSG00000127955	7q21.11	15.7449
P02786	TFR1	40.7433	TFRC	ENSG00000072274	3q29	182.368
P07437	TBB5	40.1633	TUBB	ENSG00000196230	6p21.33	5.06075
P04406	G3P	40	GAPDH	ENSG00000111640	12p13.31	22.5875
P46940	IQGA1	39.75	IQGAP1	ENSG00000140575	15q26.1	39.0524
P25705	ATPA	39.36	ATP5F1A	ENSG00000152234	18q21.1	11.566
P40926	MDHM	38.9533	MDH2	ENSG00000146701	7q11.23	8.71697
P02730	B3AT	38.4567	SLC4A1	ENSG00000004939	17q21.31	1.45459
P11021	BIP	37.1033	HSPA5	ENSG00000044574	9q33.3	77.1812
P04843	RPN1	36.9033	RPN1	ENSG00000163902	3q21.3	51.4594
P62987	RL40	36.72	UBA52	ENSG00000221983	19p13.11	12.3726
P06576	ATPB	36.6133	ATP5F1B	ENSG00000110955	12q13.3	74.1264
P35579	MYH9	36.3067	MYH9	ENSG00000100345	22q12.3	56.7883
P61106	RAB14	35.66	RAB14	ENSG00000119396	9q33.2	26.9549
Q5VTE0	EF1A3	35.57	EEF1A1P5	ENSG00000196205	9q34.13	1319.49	????
P68363	TBA1B	35.55	TUBA1B	ENSG00000123416	12q13.12	8.09021
P02647	APOA1	35.3333	APOA1	ENSG00000118137	11q23.3	0.26554
P62937	PPIA	34.95	PPIA	ENSG00000196262	7p13	16.0891
P62277	RS13	34.6567	RPS13	ENSG00000110700	11p15.1	20.9894
P51149	RAB7A	34.46	RAB7A	ENSG00000075785	3q21.3	27.1581
P06753-5	TPM3	34.41	TMP3	#N/A	#N/A	#N/A
Q99623	PHB2	34.3367	PHB2	ENSG00000215021	12p13.31	12.6201
P27105	STOM	34.26	STOM	ENSG00000148175	9q33.2	91.6059
P08195	4F2	34.02	SLC3A2	ENSG00000168003	11q12.3	38.4559
O14745	NHRF1	33.9833	SLC9A3R1	ENSG00000109062	17q25.1	9.74982
P21291	CSRP1	33.8533	CSRP1	ENSG00000159176	1q32.1	35.0385
P0DP25	CALM3	33.78	CALM3	ENSG00000160014	19q13.32	14.0632
Q15907	RB11B	33.6367	RAB11B	ENSG00000185236	19p13.2	8.28498
P05108	CP11A	32.82	CYP11A1	ENSG00000140459	15q24.1	124.717
P62873	GBB1	32.7433	GNB1	ENSG00000078369	1p36.33	13.4453
P35232	PHB	32.5967	PHB	ENSG00000167085	17q21.33	1.96625
P12814	ACTN1	32.5833	ACTN1	ENSG00000072110	14q24.1	5.23895
P51148	RAB5C	32.5633	RAB5C	ENSG00000108774	17q21.2	7.78109
P0DOX5	IGG1	32.5167	IGG1	#N/A	#N/A	#N/A
P11142	HSP7C	32.25	HSPA8	ENSG00000109971	11q24.1	133.947
P52943	CRIP2	32.21	CRIP2	ENSG00000182809	14q32.33	14.2496
Q9NZA1-2	CLIC5	32.0233	CLIC5	ENSG00000112782	6p21.1	13.3419
P29992	GNA11	31.94	GNA11	ENSG00000088256	19p13.3	7.84866
Q13576	IQGA2	31.3867	IQGAP2	ENSG00000145703	5q13.3	38.6054
P06733	ENOA	31.1833	ENO1	ENSG00000074800	1p36.23	23.8761
Q01518	CAP1	31.1567	CAP1	ENSG00000131236	1p34.2	15.5412
P05388	RLA0	31.1267	RPLP0	ENSG00000089157	12q24.23	35.0148
Q562R1	ACTBL	31.1133	ACTBL2	ENSG00000169067	5q11.2	0.274558
P23396	RS3	30.7233	RPS3	ENSG00000149273	11q13.4	11.6771
P25398	RS12	30.05	RPS12	ENSG00000112306	6q23.2	53.0832
Q02878	RL6	29.8633	RPL6	ENSG00000089009	12q24.13	18.0486
P01009	A1AT	29.8267	SERPINA1	ENSG00000197249	14q32.13	0.871934
P48047	ATPO	29.7367	ATP5PO	ENSG00000241837	21q22.11	3.02432
P08754	GNAI3	29.57	GNAI3	ENSG00000065135	1p13.3	3.23675
P21589	5NTD	29.5	NT5E	ENSG00000135318	6q14.3	41.4334
P52907	CAZA1	29.4833	CAPZA1	ENSG00000116489	1p13.2	29.2029
O15144	ARPC2	29.4467	ARPC2	ENSG00000163466	2q35	20.5638
P14625	ENPL	29.39	HSP90B1	ENSG00000166598	12q23.3	156.747
P32119	PRDX2	28.9533	PRDX2	ENSG00000167815	19p13.13	5.34511
P06396-2	GELS	28.8067	GSN	ENSG00000148180	9q33.2	13.7562
P31946	1433B	28.4567	YWHAB	ENSG00000166913	20q13.12	24.8257
P61981	1433G	28.2033	YWHAG	ENSG00000170027	7q11.23	45.5785
P12429	ANXA3	28.1733	ANXA3	ENSG00000138772	4q21.21	5.73791
P63000	RAC1	28.1233	RAC1	ENSG00000136238	7p22.1	22.5231
P45880	VDAC2	28.1167	VDAC2	ENSG00000165637	10q22.2	12.0025
P62269	RS18	28.07	RPS18	ENSG00000231500	6p21.32	5.24774
P02511	CRYAB	27.9967	CRYAB	ENSG00000109846	11q23.1	18.4643
P60903	S10AA	27.84	S100A10	ENSG00000197747	1q21.3	16.276
O00299	CLIC1	27.8	CLIC1	ENSG00000213719	6p21.33	7.41993
P61158	ARP3	27.6733	ACTR3	ENSG00000115091	2q14.1	12.0815
P05120	PAI2	26.8267	SERPINB2	ENSG00000197632	18q21.33	104.627
P50148	GNAQ	26.65	GNAQ	ENSG00000156052	9q21.2	18.1085
P62879	GBB2	26.57	GNB2	ENSG00000172354	7q22.1	16.0773
P13987	CD59	26.5633	CD59	ENSG00000085063	11p13	113.016
P62805	H4	26.54	H4-16	ENSG00000197837	12p12.3	9.90746
P62070	RRAS2	26.47	RRAS2	ENSG00000133818	11p15.2	24.2183
P14618	KPYM	26.1767	PKM	ENSG00000067225	15q23	21.2271
P07195	LDHB	26.1467	LDHB	ENSG00000111716	12p12.1	31.3158
P48735	IDHP	25.7367	IDH2	ENSG00000182054	15q26.1	21.7413
P27824	CALX	25.6767	CANX	ENSG00000127022	5q35.3	185.078
P16435	NCPR	25.6033	POR	ENSG00000127948	7q11.23	23.5983
P35613-2	BASI	25.53	BSG	ENSG00000172270	19p13.3	58.1354
P59998	ARPC4	25.3933	ARPC4	ENSG00000241553	3p25.3	10.045
Q07065	CKAP4	25.25	CKAP4	ENSG00000136026	12q23.3	18.0973
Q9UHQ9	NB5R1	25.1367	CYB5R1	ENSG00000159348	1q32.1	33.8689
P18124	RL7	25	RPL7	ENSG00000147604	8q21.11	19.084
Q9BUL8	PDC10	25	PDCD10	ENSG00000114209	3q26.1	10.4969
Q07020	RL18	25	RPL18	ENSG00000063177	19q13.33	15.5589
P04844	RPN2	24.7233	RPN2	ENSG00000118705	20q11.23	112.979
P11277	SPTB1	24.5967	SPTB	ENSG00000070182	14q23.3	1.03843
P07900	HS90A	24.41	HSP90AA1	ENSG00000080824	14q32.31	76.3838
P08238	HS90B	24.08	HSP90AB1	ENSG00000096384	6p21.1	70.1678
P49748-2	ACADV	23.8033	ACADVL	ENSG00000072778	17p13.1	61.2508
Q9H4M9	EHD1	23.3467	EHD1	ENSG00000110047	11q13.1	12.0516
P08670	VIME	23.2473	VIM	ENSG00000026025	10p13	37.9867
Q96TA1	NIBL1	23.1	NIBAN2	ENSG00000136830	9q34.11	191.465
P61019	RAB2A	22.96	RAB2A	ENSG00000104388	8q12.1	23.1473
P35754	GLRX1	22.9567	GLRX	ENSG00000173221	5q15	34.8183
P61026	RAB10	22.5	RAB10	ENSG00000084733	2p23.3	23.8873
O15173	PGRC2	22.42	PGRMC2	ENSG00000164040	4q28.2	30.7644
P00558	PGK1	22.38	PGK1	ENSG00000102144	Xq21.1	22.9687
P02549	SPTA1	22.3233	SPTA1	ENSG00000163554	1q23.1	0.395811
P08865	RSSA	21.92	RPSA	ENSG00000168028	3p22.1	15.0433
Q15084-2	PDIA6	21.92	PDIA6	ENSG00000143870	2p25.1	22.4218
P54709	AT1B3	21.86	ATP1B3	ENSG00000069849	3q23	31.9407
P49411	EFTU	21.83	TUFM	ENSG00000178952	16p11.2	14.9603
P11166	GTR1	21.7467	SLC2A1	ENSG00000117394	1p34.2	338.224
O15145	ARPC3	21.54	ARPC3	ENSG00000111229	12q24.11	11.822
Q9HDC9	APMAP	21.3933	APMAP	ENSG00000101474	20p11.21	54.7008
P04075	ALDOA	21.3367	ALDOA	ENSG00000149925	16p11.2	0.893227
Q9BUP0	EFHD1	21.2	EFHD1	ENSG00000115468	2q37.1	85.2749
Q09666	AHNK	21.1633	AHNAK	ENSG00000124942	11q12.3	166.844
P05023	AT1A1	21.08	ATP1A1	ENSG00000163399	1p13.1	28.1399
P29966	MARCS	20.9833	MARCKS	ENSG00000277443	6q21	97.6888
P29401	TKT	20.92	TKT	ENSG00000163931	3p21.1	11.4702
Q96JY6	PDLI2	20.74	PDLIM2	ENSG00000120913	8p21.3	6.56051
P35580-2	MYH10	20.6633	MYH10	ENSG00000133026	17p13.1	17.4757
P19105	ML12A	20.66	MYL12A	ENSG00000101608	18p11.31	31.6846
Q9Y624	JAM1	20.4	F11R	ENSG00000158769	1q23.3	20.8064
P62330	ARF6	20.1933	ARF6	ENSG00000165527	14q21.3	25.0845
Q02978	M2OM	20.17	SLC25A11	ENSG00000108528	17p13.2	7.7241
P55072	TERA	20.06	VCP	ENSG00000165280	9p13.3	45.4608
P16157-7	ANK1	20.0433	ANK1	ENSG00000029534	8p11.21	0.222182
O95782	AP2A1	20.03	AP2A1	ENSG00000196961	19q13.33	5.75427
P50454	SERPH	19.9367	SERPINH1	ENSG00000149257	11q13.5	34.1059
P62913	RL11	19.66	RPL11	ENSG00000142676	1p36.11	29.4449
P36578	RL4	19.4397	RPL4	ENSG00000174444	15q22.31	34.355
P13639	EF2	19.35	EEF2	ENSG00000167658	19p13.3	133.359
P60866	RS20	19.33	RPS20	ENSG00000008988	8q12.1	28.1971
Q96AP7	ESAM	19.3167	ESAM	ENSG00000149564	11q24.2	76.2673
P26641	EF1G	19.1457	EEF1G	ENSG00000254772	11q12.3	0
P47756-2	CAPZB	18.6967	CAPZB	ENSG00000077549	1p36.13	14.6507
O94973	AP2A2	18.5633	AP2A2	ENSG00000183020	11p15.5	2.10696
P62701	RS4X	18.3767	RPS4X	ENSG00000198034	Xq13.1	45.8078
O00159	MYO1C	18.3133	MYO1C	ENSG00000197879	17p13.3	13.6159
P16452	EPB42	18.09	EPB42	ENSG00000166947	15q15.2	0.261593
P27487	DPP4	17.7967	DPP4	ENSG00000197635	2q24.2	19.1098
P23526	SAHH	17.749	AHCY	ENSG00000101444	20q11.22	17.9014
P10809	CH60	17.6267	HSPD1	ENSG00000144381	2q33.1	21.0959
P50995	ANX11	17.2933	ANXA11	ENSG00000122359	10q22.3	12.683
P63010	AP2B1	17.2167	AP2B1	ENSG00000006125	17q12	8.60003
P40925	MDHC	17.066	MDH1	ENSG00000014641	2p15	9.43329
O00161	SNP23	17.06	SNAP23	ENSG00000092531	15q15.1	18.6972
P30048	PRDX3	17.0567	PRDX3	ENSG00000165672	10q26.11	20.6367
P62136	PP1A	16.97	PPP1CA	ENSG00000172531	11q13.2	13.5238
P00533	EGFR	16.86	EGFR	ENSG00000146648	7p11.2	163.449
P13796	PLSL	16.4817	LCP1	ENSG00000136167	13q14.13	34.1865
P50914	RL14	16.4367	RPL14	ENSG00000188846	3p22.1	9.38785
P60842	IF4A1	16.1733	EIF4A1	ENSG00000161960	17p13.1	2.08812
P0DMV9	HS71B	16.1733	HSPA1B	ENSG00000204388	6p21.33	21.3543
Q13641	TPBG	16.1133	TPBG	ENSG00000146242	6q14.1	8.87746
P62263	RS14	16.1133	RPS14	ENSG00000164587	5q33.1	24.8747
P08648	ITA5	16.08	ITGA5	ENSG00000161638	12q13.13	61.4583
O75396	SC22B	15.81	SEC22B	ENSG00000265808	1p12	18.3924
P30044	PRDX5	15.5763	PRDX5	ENSG00000126432	11q13.1	38.3381
O75923	DYSF	15.435	DYSF	ENSG00000135636	2p13.2	20.1512
P63244	RACK1	15.0377	RACK1	ENSG00000204628	5q35.3	29.8152
P47755	CAZA2	15.03	CAPZA2	ENSG00000198898	7q31.2	10.8889
P05556	ITB1	14.7467	ITGB1	ENSG00000150093	10p11.22	74.4438
P06756	ITAV	14.66	ITGAV	ENSG00000138448	2q32.1	51.7254
P39656	OST48	14.6233	DDOST	ENSG00000244038	1p36.12	44.4004
P40939	ECHA	14.5937	HADHA	ENSG00000084754	2p23.3	17.4055
P08842	STS	14.2933	STS	ENSG00000101846	Xp22.31	164.718
P00387	NB5R3	14.064	CYB5R3	ENSG00000100243	22q13.2	5.16592
Q9ULV4	COR1C	14.0627	CORO1C	ENSG00000110880	12q24.11	15.6544
Q99714	HCD2	14.0497	HSD17B10	ENSG00000072506	Xp11.22	10.2386
P00338	LDHA	13.7557	LDHA	ENSG00000134333	11p15.1	14.0059
P30153	2AAA	13.6943	PPP2R1A	ENSG00000105568	19q13.41	9.85891
P31930	QCR1	13.6807	UQCRC1	ENSG00000010256	3p21.31	15.4231
Q92882	OSTF1	13.3967	OSTF1	ENSG00000134996	9q21.13	23.5539
P21333	FLNA	13.3367	FLNA	ENSG00000196924	Xq28	24.8371
P17813	EGLN	13.2233	ENG	ENSG00000106991	9q34.11	33.9481
Q96CW1	AP2M1	13.1787	AP2M1	ENSG00000161203	3q27.1	38.0443
P20936	RASA1	12.8613	RASA1	ENSG00000145715	5q14.3	231.011
Q9NZ01	TECR	12.77	TECR	ENSG00000099797	19p13.12	5.37894
P61247	RS3A	12.752	RPS3A	ENSG00000145425	4q31.3	22.75
Q12846	STX4	12.6823	STX4	ENSG00000103496	16p11.2	5.00671
Q15365	PCBP1	12.6403	PCBP1	ENSG00000169564	2p13.3	14.3568
P49755	TMEDA	12.634	TMED10	ENSG00000170348	14q24.3	74.6288
P61225	RAP2B	12.57	RAP2B	ENSG00000181467	3q25.2	6.43599
Q9NZM1	MYOF	12.5667	MYOF	ENSG00000138119	10q23.33	24.2696
P23229	ITA6	12.5663	ITGA6	ENSG00000091409	2q31.1	32.086
Q00325-2	MPCP	12.4633	SLC25A3	ENSG00000075415	12q23.1	14.8994
Q9Y6B6	SAR1B	12.4567	SAR1B	ENSG00000152700	5q31.1	6.98063
P13073	COX41	12.43	COX4I1	ENSG00000131143	16q24.1	14.761
P35749	MYH11	12.357	MYH11	ENSG00000133392	16p13.11	2.567
P01024	CO3	12.3267	C3	ENSG00000125730	19p13.3	3.30066
Q9UKS6	PACN3	12.2667	PACSIN3	ENSG00000165912	11p11.2	15.3676
P38646	GRP75	12.1747	HSPA9	ENSG00000113013	5q31.2	24.3358
P21128	ENDOU	11.95	ENDOU	ENSG00000111405	12q13.11	65.1464
Q86VP6	CAND1	11.922	CAND1	ENSG00000111530	12q14.3	15.9993
P55084	ECHB	11.883	HADHB	ENSG00000138029	2p23.3	10.3537
Q10567-4	AP1B1	11.8777	AP1B1	ENSG00000100280	22q12.2	11.9731
P18206	VINC	11.845	VCL	ENSG00000035403	10q22.2	17.89
P02679	FIBG	11.479	FGG	ENSG00000171557	4q32.1	0.349068
Q13724	MOGS	11.0713	MOGS	ENSG00000115275	2p13.1	26.5138
Q14254	FLOT2	10.981	FLOT2	ENSG00000132589	17q11.2	11.8338
P38606	VATA	10.861	ATP6V1A	ENSG00000114573	3q13.31	20.9713
P12956	XRCC6	10.3983	XRCC6	ENSG00000196419	22q13.2	36.7954
Q9Y490	TLN1	9.96867	TLN1	ENSG00000137076	9p13.3	31.053
O75955	FLOT1	9.83533	FLOT1	ENSG00000137312	6p21.33	1.789
Q13492	PICAL	9.816	PICALM	ENSG00000073921	11q14.2	71.4269
Q9UNF0	PACN2	9.73667	PACSIN2	ENSG00000100266	22q13.2	18.7307
O15143	ARC1B	9.58867	ARPC1B	ENSG00000130429	7q22.1	2.16877
P05106	ITB3	9.56133	ITGB3	ENSG00000259207	17q21.32	7.11381
Q9BTV4	TMM43	9.33333	TMEM43	ENSG00000170876	3p25.1	40.0759
Q96QK1	VPS35	9.29767	VPS35	ENSG00000069329	16q11.2	9.84202
O75083	WDR1	9.29533	WDR1	ENSG00000071127	4p16.1	12.3526
P19367	HXK1	9.268	HK1	ENSG00000156515	10q22.1	10.9112
Q9UIQ6	LCAP	8.975	LNPEP	ENSG00000113441	5q15	150.112
P14384	CBPM	8.728	CPM	ENSG00000135678	12q15	22.0872
Q08722	CD47	8.669	CD47	ENSG00000196776	3q13.12	16.8303
P18827	SDC1	8.498	SDC1	ENSG00000115884	2p24.1	533.028
P13667	PDIA4	8.42467	PDIA4	ENSG00000155660	7q36.1	29.5893
Q05707	COEA1	7.90567	COL14A1	ENSG00000187955	8q24.12	14.1169
Q8IWA5	CTL2	7.74333	SLC44A2	ENSG00000129353	19p13.2	57.6669
Q15833	STXB2	7.70267	STXBP2	ENSG00000076944	19p13.2	2.35638
P04004	VTNC	7.67	VTN	ENSG00000109072	17q11.2	1.51721
P50990	TCPQ	7.663	CCT8	ENSG00000156261	21q21.3	14.6764
P00488	F13A	7.65	F13A1	ENSG00000124491	6p25.1	108.84
P17858	PFKAL	7.52267	PFKL	ENSG00000141959	21q22.3	13.5261
O15427	MOT4	7.24	SLC16A3	ENSG00000141526	17q25.3	14.1034
Q7KZF4	SND1	7.216	SND1	ENSG00000197157	7q32.1	23.3968
P48444	COPD	7.17533	ARCN1	ENSG00000095139	11q23.3	37.0603
Q9Y2J2	E41L3	6.99067	EPB41L3	ENSG00000082397	18p11.31	9.50921
P35222	CTNB1	6.57267	CTNNB1	ENSG00000168036	3p22.1	37.2639
P36957	ODO2	6.25467	DLST	ENSG00000119689	14q24.3	11.2732
Q5JWF2	GNAS1	5.91433	GNAS	ENSG00000087460	20q13.32	11.8704
Q01650	LAT1	5.78567	SLC7A5	ENSG00000103257	16q24.2	43.9698
O00186	STXB3	5.462	STXBP3	ENSG00000116266	1p13.3	9.92787
Q8WWI5	CTL1	5.07333	SLC44A1	ENSG00000070214	9q31.1	22.5651
P08514	ITA2B	4.84433	ITGA2B	ENSG00000005961	17q21.31	0.163203
P35221	CTNA1	4.82	CTNNA1	ENSG00000044115	5q31.2	33.4877
O75369	FLNB	4.76567	FLNB	ENSG00000136068	3p14.3	16.9847
Q9Y678	COPG1	4.615	COPG1	ENSG00000181789	3q21.3	31.0005
Q96HC4	PDLI5	4.47433	PDLIM5	ENSG00000163110	4q22.3	29.3924
O14672	ADA10	4.323	ADAM10	ENSG00000137845	15q21.3	20.9788
Q9UHN6	TMEM2	4.16967	CEMIP2	ENSG00000135048	9q21.13	70.1638
P53621	COPA	4.11233	COPA	ENSG00000122218	1q23.2	22.8577
P02671	FIBA	4.04167	FGA	ENSG00000171560	4q31.3	0.189153
Q7L576	CYFP1	3.99067	CYFIP1	ENSG00000273749	15q11.2	5.38191
P10586	PTPRF	3.828	PTPRF	ENSG00000142949	1p34.2	44.3393
P98082	DAB2	3.20333	DAB2	ENSG00000153071	5p13.1	150.526
Q92542	NICA	2.821	NCSTN	ENSG00000162736	1q23.2	23.0457
