## Supplemental Table 2 for "Identifying target sites for placental therapeutics through the comparison of normal term pregnancies and intrauterine growth restricted proteomes": S2 Table. Complete identification of significant reactome pathways with high fold expression..xlsx

### Sheet: Reactome >20%
Analysis Type:	PANTHER Overrepresentation Test (Released 20200407)
Annotation Version and Release Date:	Reactome version 65 Released 2019-12-22
Analyzed List:	Client Text Box Input (Homo sapiens)
Reference List:	Homo sapiens (all genes in database)
Test Type:	FISHER
Correction:	BONFERRONI
Bonferroni count:	2068
Unclassified (UNCLASSIFIED)	10195	20	84.1	-	0.24	0
Reactome pathways	Homo sapiens - REFLIST (20851)	input 172	(expected)	(over/under)	(fold Enrichment)	(P-value)
Erythrocytes take up carbon dioxide and release oxygen (R-HSA-1237044)	12	4	0.1	+	40.41	0.0151
HSF1 activation (R-HSA-3371511)	12	4	0.1	+	40.41	0.0151
O2/CO2 exchange in erythrocytes (R-HSA-1480926)	12	4	0.1	+	40.41	0.0151
Chk1/Chk2(Cds1) mediated inactivation of Cyclin B:Cdk1 complex (R-HSA-75035)	13	4	0.11	+	37.3	0.0196
Chaperone Mediated Autophagy (R-HSA-9613829)	22	6	0.18	+	33.06	0.000184
Activation of BAD and translocation to mitochondria (R-HSA-111447)	15	4	0.12	+	32.33	0.0315
Sema3A PAK dependent Axon repulsion (R-HSA-399954)	16	4	0.13	+	30.31	0.0391
RHO GTPases activate PAKs (R-HSA-5627123)	21	5	0.17	+	28.86	0.00409
ADP signalling through P2Y purinoceptor 12 (R-HSA-392170)	22	5	0.18	+	27.55	0.00499
Signal amplification (R-HSA-392518)	31	7	0.26	+	27.37	4.58e-05
Gene and protein expression by JAK-STAT signaling after Interleukin-12 stimulation (R-HSA-8950505)	37	8	0.31	+	26.21	5.87e-06
Gluconeogenesis (R-HSA-70263)	33	7	0.27	+	25.71	6.67e-05
RHO GTPases Activate WASPs and WAVEs (R-HSA-5663213)	35	7	0.29	+	24.25	9.52e-05
Interleukin-12 signaling (R-HSA-9020591)	46	9	0.38	+	23.72	1.27e-06
EPHB-mediated forward signaling (R-HSA-3928662)	41	8	0.34	+	23.65	1.2e-05
RHO GTPases activate IQGAPs (R-HSA-5626467)	31	6	0.26	+	23.46	0.00107
Interleukin-12 family signaling (R-HSA-447115)	56	10	0.46	+	21.65	3.04e-07
G-protein activation (R-HSA-202040)	28	5	0.23	+	21.65	0.0141
EPH-Ephrin signaling (R-HSA-2682334)	91	14	0.75	+	18.65	3.51e-10
Smooth Muscle Contraction (R-HSA-445355)	39	6	0.32	+	18.65	0.00355
RHO GTPases activate PKNs (R-HSA-5625740)	63	9	0.52	+	17.32	1.51e-05
Detoxification of Reactive Oxygen Species (R-HSA-3299685)	35	5	0.29	+	17.32	0.0373
Metabolism of steroid hormones (R-HSA-196071)	35	5	0.29	+	17.32	0.0373
N-glycan trimming in the ER and Calnexin/Calreticulin cycle (R-HSA-532668)	35	5	0.29	+	17.32	0.0373
Translocation of SLC2A4 (GLUT4) to the plasma membrane (R-HSA-1445148)	71	10	0.59	+	17.07	2.43e-06
Eukaryotic Translation Elongation (R-HSA-156842)	94	12	0.78	+	15.48	1.43e-07
Peptide chain elongation (R-HSA-156902)	89	11	0.73	+	14.98	1.24e-06
Viral mRNA Translation (R-HSA-192823)	89	11	0.73	+	14.98	1.24e-06
Eukaryotic Translation Termination (R-HSA-72764)	93	11	0.77	+	14.34	1.9e-06
Selenocysteine synthesis (R-HSA-2408557)	93	11	0.77	+	14.34	1.9e-06
Platelet degranulation (R-HSA-114608)	127	15	1.05	+	14.32	1.53e-09
Formation of the ternary complex, and subsequently, the 43S complex (R-HSA-72695)	51	6	0.42	+	14.26	0.0146
SRP-dependent cotranslational protein targeting to membrane (R-HSA-1799339)	112	13	0.92	+	14.07	6.67e-08
Nonsense Mediated Decay (NMD) independent of the Exon Junction Complex (EJC) (R-HSA-975956)	95	11	0.78	+	14.04	2.34e-06
Regulation of insulin secretion (R-HSA-422356)	78	9	0.64	+	13.99	8.17e-05
Response to elevated platelet cytosolic Ca2+ (R-HSA-76005)	132	15	1.09	+	13.78	2.55e-09
Semaphorin interactions (R-HSA-373755)	64	7	0.53	+	13.26	0.00384
Formation of a pool of free 40S subunits (R-HSA-72689)	101	11	0.83	+	13.2	4.24e-06
Response of EIF2AK4 (GCN2) to amino acid deficiency (R-HSA-9633012)	101	11	0.83	+	13.2	4.24e-06
RAB geranylgeranylation (R-HSA-8873719)	65	7	0.54	+	13.06	0.00423
Influenza Life Cycle (R-HSA-168255)	141	15	1.16	+	12.9	6.09e-09
Ribosomal scanning and start codon recognition (R-HSA-72702)	58	6	0.48	+	12.54	0.0288
Translation initiation complex formation (R-HSA-72649)	58	6	0.48	+	12.54	0.0288
Activation of the mRNA upon binding of the cap-binding complex and eIFs, and subsequent binding to 43S (R-HSA-72662)	59	6	0.49	+	12.33	0.0315
L13a-mediated translational silencing of Ceruloplasmin expression (R-HSA-156827)	111	11	0.92	+	12.01	1.06e-05
Influenza Infection (R-HSA-168254)	152	15	1.25	+	11.96	1.64e-08
GTP hydrolysis and joining of the 60S ribosomal subunit (R-HSA-72706)	112	11	0.92	+	11.91	1.15e-05
Platelet activation, signaling and aggregation (R-HSA-76002)	259	25	2.14	+	11.7	1.79e-15
Extra-nuclear estrogen signaling (R-HSA-9009391)	73	7	0.6	+	11.62	0.00863
Nonsense Mediated Decay (NMD) enhanced by the Exon Junction Complex (EJC) (R-HSA-975957)	115	11	0.95	+	11.6	1.49e-05
Nonsense-Mediated Decay (NMD) (R-HSA-927802)	115	11	0.95	+	11.6	1.49e-05
Selenoamino acid metabolism (R-HSA-2408522)	116	11	0.96	+	11.5	1.62e-05
Selective autophagy (R-HSA-9663891)	74	7	0.61	+	11.47	0.00938
Integration of energy metabolism (R-HSA-163685)	107	10	0.88	+	11.33	8.97e-05
Cap-dependent Translation Initiation (R-HSA-72737)	119	11	0.98	+	11.21	2.07e-05
Eukaryotic Translation Initiation (R-HSA-72613)	119	11	0.98	+	11.21	2.07e-05
Influenza Viral RNA Transcription and Replication (R-HSA-168273)	132	12	1.09	+	11.02	5.15e-06
Clathrin-mediated endocytosis (R-HSA-8856828)	144	13	1.19	+	10.94	1.18e-06
Regulation of actin dynamics for phagocytic cup formation (R-HSA-2029482)	125	11	1.03	+	10.67	3.32e-05
L1CAM interactions (R-HSA-373760)	118	10	0.97	+	10.27	0.000211
Glucose metabolism (R-HSA-70326)	86	7	0.71	+	9.87	0.0235
Cellular response to heat stress (R-HSA-3371556)	88	7	0.73	+	9.64	0.0271
COPI-mediated anterograde transport (R-HSA-6807878)	101	8	0.83	+	9.6	0.00664
Post-translational protein phosphorylation (R-HSA-8957275)	107	8	0.88	+	9.06	0.00992
Chaperonin-mediated protein folding (R-HSA-390466)	94	7	0.78	+	9.03	0.0405
Fcgamma receptor (FCGR) dependent phagocytosis (R-HSA-2029480)	149	11	1.23	+	8.95	0.000179
Signaling by ROBO receptors (R-HSA-376176)	215	15	1.77	+	8.46	1.54e-06
RHO GTPase Effectors (R-HSA-195258)	287	20	2.37	+	8.45	1.97e-09
Rab regulation of trafficking (R-HSA-9007101)	121	8	1	+	8.01	0.0232
Regulation of expression of SLITs and ROBOs (R-HSA-9010553)	169	11	1.39	+	7.89	0.00059
Regulation of Insulin-like Growth Factor (IGF) transport and uptake by Insulin-like Growth Factor Binding Proteins (IGFBPs) (R-HSA-381426)	124	8	1.02	+	7.82	0.0274
Axon guidance (R-HSA-422475)	548	35	4.52	+	7.74	2.9e-17
Autophagy (R-HSA-9612973)	144	9	1.19	+	7.58	0.01
Major pathway of rRNA processing in the nucleolus and cytosol (R-HSA-6791226)	182	11	1.5	+	7.33	0.00118
ER to Golgi Anterograde Transport (R-HSA-199977)	154	9	1.27	+	7.08	0.0168
Hemostasis (R-HSA-109582)	670	39	5.53	+	7.06	2.99e-18
rRNA processing in the nucleus and cytosol (R-HSA-8868773)	192	11	1.58	+	6.95	0.00195
Neutrophil degranulation (R-HSA-6798695)	478	27	3.94	+	6.85	1.9e-11
Infectious disease (R-HSA-5663205)	465	26	3.84	+	6.78	7.82e-11
Vesicle-mediated transport (R-HSA-5653656)	726	40	5.99	+	6.68	5.5e-18
rRNA processing (R-HSA-72312)	202	11	1.67	+	6.6	0.00313
Membrane Trafficking (R-HSA-199991)	625	33	5.16	+	6.4	9.11e-14
Asparagine N-linked glycosylation (R-HSA-446203)	304	16	2.51	+	6.38	1.9e-05
Translation (R-HSA-72766)	293	15	2.42	+	6.21	7.98e-05
Cellular responses to external stimuli (R-HSA-8953897)	562	27	4.64	+	5.82	7.57e-10
Signaling by Rho GTPases (R-HSA-194315)	417	20	3.44	+	5.81	1.12e-06
Cellular responses to stress (R-HSA-2262752)	548	26	4.52	+	5.75	2.84e-09
Signaling by Interleukins (R-HSA-449147)	447	18	3.69	+	4.88	0.000113
Disease (R-HSA-1643685)	1127	43	9.3	+	4.63	7.56e-14
Transport of small molecules (R-HSA-382551)	719	26	5.93	+	4.38	8.82e-07
Innate Immune System (R-HSA-168249)	1105	39	9.12	+	4.28	3.48e-11
Developmental Biology (R-HSA-1266738)	1056	37	8.71	+	4.25	2.32e-10
Cytokine Signaling in Immune system (R-HSA-1280215)	823	25	6.79	+	3.68	5.78e-05
Metabolism of proteins (R-HSA-392499)	1978	55	16.32	+	3.37	8.12e-13
Immune System (R-HSA-168256)	2159	58	17.81	+	3.26	4.23e-13
Metabolism (R-HSA-1430728)	2079	53	17.15	+	3.09	1.11e-10
Post-translational protein modification (R-HSA-597592)	1389	35	11.46	+	3.05	7.7e-06
